# Meta-analysis of MERS, SARS and COVID-19 *in vitro* Infection Datasets Reveals Common Patterns in Gene and Protein Expression

**DOI:** 10.1101/2020.09.25.313510

**Authors:** Axel Martinelli, Murodzhon Akhmedov, Ivo Kwee

## Abstract

Three lethal lower respiratory tract coronavirus epidemics have occurred over the past 20 years. This coincided with major developments in genome-wide gene and protein expression analysis, resulting in a wealth of datasets in the public domain. Seven such in *vitro* studies were selected for comparative bioinformatic analysis through the VirOmics Playground, a visualisation and exploration platform we developed. Despite the heterogeneous nature of the data sets, several commonalities could be observed across studies and species. Differences, on the other hand, reflected not only variations between species, but also other experimental variables, such as cell lines used for the experiments, infection protocols and viral strains. The datasets analysed here are available online through our platform (https://public.bigomics.ch/app/omicsplayground_viromics).
