## Supplementary Materials for "Meta-analysis of MERS, SARS and COVID-19 *in vitro* Infection Datasets Reveals Common Patterns in Gene and Protein Expression"

### Sheet: Table S1
Table S1. Significantly (q<0.05, logFC >0.5) dysregulated KEGG pathways shared across samples collected 24h post infection with MERS-Cov.
KEGG Pathway	UP/DOWN Regulated
PATHWAY:Ribosome biogenesis in eukaryotes_Homo sapiens_hsa03008	UP
C2:KEGG_CHEMOKINE_SIGNALING_PATHWAY	UP
PATHWAY:TNF signaling pathway_Homo sapiens_hsa04668	UP
C2:KEGG_JAK_STAT_SIGNALING_PATHWAY	UP
C2:KEGG_RIG_I_LIKE_RECEPTOR_SIGNALING_PATHWAY	UP
C2:KEGG_CYTOKINE_CYTOKINE_RECEPTOR_INTERACTION	UP
C2:KEGG_DNA_REPLICATION	UP
C2:KEGG_RIBOSOME	UP
C2:KEGG_MISMATCH_REPAIR	UP
C2:KEGG_CITRATE_CYCLE_TCA_CYCLE	UP
C2:KEGG_BIOSYNTHESIS_OF_UNSATURATED_FATTY_ACIDS	UP
C2:KEGG_N_GLYCAN_BIOSYNTHESIS	UP
C2:KEGG_BASE_EXCISION_REPAIR	UP
C2:KEGG_GLUTATHIONE_METABOLISM	UP
C2:KEGG_PENTOSE_PHOSPHATE_PATHWAY	UP
C2:KEGG_PATHOGENIC_ESCHERICHIA_COLI_INFECTION	UP
C2:KEGG_NUCLEOTIDE_EXCISION_REPAIR	UP
C2:KEGG_PYRUVATE_METABOLISM	UP
C2:KEGG_ASTHMA	UP
C2:KEGG_FATTY_ACID_METABOLISM	UP
C2:KEGG_GALACTOSE_METABOLISM	UP
C2:KEGG_PYRIMIDINE_METABOLISM	UP
C2:KEGG_ALLOGRAFT_REJECTION	UP
C2:KEGG_VIBRIO_CHOLERAE_INFECTION	UP
C2:KEGG_VALINE_LEUCINE_AND_ISOLEUCINE_DEGRADATION	UP
C2:KEGG_LYSOSOME	UP
C2:KEGG_PURINE_METABOLISM	UP
C2:KEGG_GLYCOLYSIS_GLUCONEOGENESIS	UP
C2:KEGG_GAP_JUNCTION	UP
C2:KEGG_ENDOCYTOSIS	UP
C2:KEGG_RIBOSOME	DOWN
C2:KEGG_VALINE_LEUCINE_AND_ISOLEUCINE_DEGRADATION	DOWN
C2:KEGG_PARKINSONS_DISEASE	DOWN
C2:KEGG_OXIDATIVE_PHOSPHORYLATION	DOWN
C2:KEGG_FATTY_ACID_METABOLISM	DOWN
C2:KEGG_PROPANOATE_METABOLISM	DOWN
C2:KEGG_BUTANOATE_METABOLISM	DOWN
C2:KEGG_PENTOSE_PHOSPHATE_PATHWAY	DOWN
C2:KEGG_LYSOSOME	DOWN
C2:KEGG_GLUTATHIONE_METABOLISM	DOWN
C2:KEGG_CITRATE_CYCLE_TCA_CYCLE	DOWN
C2:KEGG_OTHER_GLYCAN_DEGRADATION	DOWN
C2:KEGG_HUNTINGTONS_DISEASE	DOWN
C2:KEGG_NICOTINATE_AND_NICOTINAMIDE_METABOLISM	DOWN
C2:KEGG_N_GLYCAN_BIOSYNTHESIS	DOWN
C2:KEGG_ALZHEIMERS_DISEASE	DOWN
C2:KEGG_PEROXISOME	DOWN
C2:KEGG_PROTEASOME	DOWN
C2:KEGG_PYRUVATE_METABOLISM	DOWN
C2:KEGG_AMINO_SUGAR_AND_NUCLEOTIDE_SUGAR_METABOLISM	DOWN
C2:KEGG_MELANOGENESIS	DOWN
C2:KEGG_GAP_JUNCTION	DOWN

### Sheet: Table S2
Table S2. Significantly (q<0.05, logFC >0.5) dysregulated KEGG pathways shared across samples collected 24h post infection with SARS-Cov-1.
KEGG Pathway	UP/DOWN Regulated
PATHWAY:Ribosome biogenesis in eukaryotes_Homo sapiens_hsa03008	UP
PATHWAY:Phagosome_Homo sapiens_hsa04145	UP
PATHWAY:Osteoclast differentiation_Homo sapiens_hsa04380	UP
PATHWAY:TNF signaling pathway_Homo sapiens_hsa04668	UP
C2:KEGG_CYTOKINE_CYTOKINE_RECEPTOR_INTERACTION	UP
C2:KEGG_LEUKOCYTE_TRANSENDOTHELIAL_MIGRATION	UP
C2:KEGG_ARRHYTHMOGENIC_RIGHT_VENTRICULAR_CARDIOMYOPATHY_ARVC	UP
C2:KEGG_COMPLEMENT_AND_COAGULATION_CASCADES	UP
C2:KEGG_PROPANOATE_METABOLISM	DOWN
C2:KEGG_ASCORBATE_AND_ALDARATE_METABOLISM	DOWN
C2:KEGG_DRUG_METABOLISM_CYTOCHROME_P450	DOWN
C2:KEGG_PENTOSE_AND_GLUCURONATE_INTERCONVERSIONS	DOWN
C2:KEGG_VALINE_LEUCINE_AND_ISOLEUCINE_DEGRADATION	DOWN
C2:KEGG_OOCYTE_MEIOSIS	DOWN
C2:KEGG_MISMATCH_REPAIR	DOWN
C2:KEGG_HOMOLOGOUS_RECOMBINATION	DOWN
C2:KEGG_GLYCOLYSIS_GLUCONEOGENESIS	DOWN
C2:KEGG_PYRUVATE_METABOLISM	DOWN
C2:KEGG_DNA_REPLICATION	DOWN
C2:KEGG_METABOLISM_OF_XENOBIOTICS_BY_CYTOCHROME_P450	DOWN
C2:KEGG_CELL_CYCLE	DOWN
C2:KEGG_HUNTINGTONS_DISEASE	DOWN
C2:KEGG_GLYCINE_SERINE_AND_THREONINE_METABOLISM	DOWN
C2:KEGG_PEROXISOME	DOWN
C2:KEGG_PARKINSONS_DISEASE	DOWN
C2:KEGG_OXIDATIVE_PHOSPHORYLATION	DOWN

### Sheet: Table S3
Table S3. Significantly (q<0.05, logFC >0.5) dysregulated KEGG pathways shared across samples collected 24h post infection with SARS-Cov-2.
KEGG Pathway	UP/DOWN Regulated
C2:KEGG_ANTIGEN_PROCESSING_AND_PRESENTATION	UP
C2:KEGG_PATHOGENIC_ESCHERICHIA_COLI_INFECTION	UP
C2:KEGG_TOLL_LIKE_RECEPTOR_SIGNALING_PATHWAY	UP
PATHWAY:Staphylococcus aureus infection_Homo sapiens_hsa05150	UP
PATHWAY:Inflammatory bowel disease (IBD)_Homo sapiens_hsa05321	UP
PATHWAY:Leishmaniasis_Homo sapiens_hsa05140	UP
C2:KEGG_CYTOSOLIC_DNA_SENSING_PATHWAY	UP
C2:KEGG_NOD_LIKE_RECEPTOR_SIGNALING_PATHWAY	UP
C2:KEGG_ALLOGRAFT_REJECTION	UP
C2:KEGG_GRAFT_VERSUS_HOST_DISEASE	UP
C2:KEGG_RIG_I_LIKE_RECEPTOR_SIGNALING_PATHWAY	UP
C2:KEGG_COMPLEMENT_AND_COAGULATION_CASCADES	UP
C2:KEGG_CELL_ADHESION_MOLECULES_CAMS	UP
PATHWAY:Hepatitis B_Homo sapiens_hsa05161	UP
PATHWAY:Osteoclast differentiation_Homo sapiens_hsa04380	UP
C2:KEGG_NATURAL_KILLER_CELL_MEDIATED_CYTOTOXICITY	UP
C2:KEGG_PRIMARY_IMMUNODEFICIENCY	UP
C2:KEGG_HEMATOPOIETIC_CELL_LINEAGE	UP
PATHWAY:Tuberculosis_Homo sapiens_hsa05152	UP
PATHWAY:Influenza A_Homo sapiens_hsa05164	UP
PATHWAY:Rheumatoid arthritis_Homo sapiens_hsa05323	UP
C2:KEGG_TYPE_I_DIABETES_MELLITUS	UP
C2:KEGG_JAK_STAT_SIGNALING_PATHWAY	UP
PATHWAY:Herpes simplex infection_Homo sapiens_hsa05168	UP
PATHWAY:Measles_Homo sapiens_hsa05162	UP
PATHWAY:TNF signaling pathway_Homo sapiens_hsa04668	UP
C2:KEGG_CYTOKINE_CYTOKINE_RECEPTOR_INTERACTION	UP
PATHWAY:Ribosome biogenesis in eukaryotes_Homo sapiens_hsa03008	UP
C2:KEGG_OTHER_GLYCAN_DEGRADATION	DOWN
C2:KEGG_SPHINGOLIPID_METABOLISM	DOWN
C2:KEGG_LYSOSOME	DOWN
C2:KEGG_PHOSPHATIDYLINOSITOL_SIGNALING_SYSTEM	DOWN
C2:KEGG_BUTANOATE_METABOLISM	DOWN
C2:KEGG_PROPANOATE_METABOLISM	DOWN
C2:KEGG_VALINE_LEUCINE_AND_ISOLEUCINE_DEGRADATION	DOWN
C2:KEGG_DRUG_METABOLISM_CYTOCHROME_P450	DOWN
C2:KEGG_PYRUVATE_METABOLISM	DOWN
C2:KEGG_GLYCOLYSIS_GLUCONEOGENESIS	DOWN
C2:KEGG_CITRATE_CYCLE_TCA_CYCLE	DOWN
C2:KEGG_FATTY_ACID_METABOLISM	DOWN
C2:KEGG_METABOLISM_OF_XENOBIOTICS_BY_CYTOCHROME_P450	DOWN
C2:KEGG_ASCORBATE_AND_ALDARATE_METABOLISM	DOWN
C2:KEGG_N_GLYCAN_BIOSYNTHESIS	DOWN
C2:KEGG_PENTOSE_PHOSPHATE_PATHWAY	DOWN
C2:KEGG_PENTOSE_AND_GLUCURONATE_INTERCONVERSIONS	DOWN
C2:KEGG_FRUCTOSE_AND_MANNOSE_METABOLISM	DOWN
C2:KEGG_ALZHEIMERS_DISEASE	DOWN
C2:KEGG_PATHOGENIC_ESCHERICHIA_COLI_INFECTION	DOWN
C2:KEGG_RETINOL_METABOLISM	DOWN
C2:KEGG_PEROXISOME	DOWN
C2:KEGG_OOCYTE_MEIOSIS	DOWN
C2:KEGG_PROXIMAL_TUBULE_BICARBONATE_RECLAMATION	DOWN
C2:KEGG_PORPHYRIN_AND_CHLOROPHYLL_METABOLISM	DOWN
C2:KEGG_CARDIAC_MUSCLE_CONTRACTION	DOWN
C2:KEGG_HISTIDINE_METABOLISM	DOWN
C2:KEGG_STARCH_AND_SUCROSE_METABOLISM	DOWN
C2:KEGG_PARKINSONS_DISEASE	DOWN
C2:KEGG_GLUTATHIONE_METABOLISM	DOWN
PATHWAY:Chemical carcinogenesis_Homo sapiens_hsa05204	DOWN
C2:KEGG_DNA_REPLICATION	DOWN
C2:KEGG_DRUG_METABOLISM_OTHER_ENZYMES	DOWN
C2:KEGG_ONE_CARBON_POOL_BY_FOLATE	DOWN
C2:KEGG_ARGININE_AND_PROLINE_METABOLISM	DOWN
C2:KEGG_AMINO_SUGAR_AND_NUCLEOTIDE_SUGAR_METABOLISM	DOWN
C2:KEGG_STEROID_HORMONE_BIOSYNTHESIS	DOWN
C2:KEGG_PPAR_SIGNALING_PATHWAY	DOWN
C2:KEGG_GLYCOSAMINOGLYCAN_DEGRADATION	DOWN
C2:KEGG_GLYCEROLIPID_METABOLISM	DOWN
C2:KEGG_GLYCINE_SERINE_AND_THREONINE_METABOLISM	DOWN
C2:KEGG_OXIDATIVE_PHOSPHORYLATION	DOWN

### Sheet: Table S4
Table S4. Significantly (q<0.05, logFC >0.5) dysregulated KEGG pathways shared across samples collected from Calu-3 cells infected with MERS-Cov.
KEGG Pathway	UP/DOWN Regulated
C2:KEGG_CYTOKINE_CYTOKINE_RECEPTOR_INTERACTION	UP
PATHWAY:Ribosome biogenesis in eukaryotes_Homo sapiens_hsa03008	UP
C2:KEGG_GLUTATHIONE_METABOLISM	UP
C2:KEGG_VALINE_LEUCINE_AND_ISOLEUCINE_DEGRADATION	UP
C2:KEGG_PYRUVATE_METABOLISM	UP
C2:KEGG_FATTY_ACID_METABOLISM	UP
C2:KEGG_CITRATE_CYCLE_TCA_CYCLE	UP
C2:KEGG_LYSOSOME	UP
C2:KEGG_MELANOGENESIS	UP
C2:KEGG_GAP_JUNCTION	UP
C2:KEGG_GLUTATHIONE_METABOLISM	DOWN
C2:KEGG_VALINE_LEUCINE_AND_ISOLEUCINE_DEGRADATION	DOWN
C2:KEGG_PYRUVATE_METABOLISM	DOWN
C2:KEGG_FATTY_ACID_METABOLISM	DOWN
C2:KEGG_CITRATE_CYCLE_TCA_CYCLE	DOWN
C2:KEGG_LYSOSOME	DOWN
C2:KEGG_MELANOGENESIS	DOWN
C2:KEGG_GAP_JUNCTION	DOWN
C2:KEGG_CHEMOKINE_SIGNALING_PATHWAY	DOWN
PATHWAY:TNF signaling pathway_Homo sapiens_hsa04668	DOWN
C2:KEGG_JAK_STAT_SIGNALING_PATHWAY	DOWN
C2:KEGG_RIG_I_LIKE_RECEPTOR_SIGNALING_PATHWAY	DOWN
C2:KEGG_CYTOKINE_CYTOKINE_RECEPTOR_INTERACTION	DOWN

### Sheet: Table S5
Table S5. Significantly (q<0.05, logFC >0.5) dysregulated KEGG pathways shared across samples collected from Calu-3 cells infected with SARS-Cov-1.
KEGG Pathway	UP/DOWN Regulated
PATHWAY:Ribosome biogenesis in eukaryotes_Homo sapiens_hsa03008	UP
C2:KEGG_PATHWAYS_IN_CANCER	UP
C2:KEGG_CHEMOKINE_SIGNALING_PATHWAY	UP
C2:KEGG_MAPK_SIGNALING_PATHWAY	UP
PATHWAY:Inflammatory bowel disease (IBD)_Homo sapiens_hsa05321	UP
C2:KEGG_JAK_STAT_SIGNALING_PATHWAY	UP
C2:KEGG_PROSTATE_CANCER	UP
C2:KEGG_APOPTOSIS	UP
C2:KEGG_SMALL_CELL_LUNG_CANCER	UP
C2:KEGG_B_CELL_RECEPTOR_SIGNALING_PATHWAY	UP
C2:KEGG_CYTOSOLIC_DNA_SENSING_PATHWAY	UP
C2:KEGG_NOD_LIKE_RECEPTOR_SIGNALING_PATHWAY	UP
C2:KEGG_TOLL_LIKE_RECEPTOR_SIGNALING_PATHWAY	UP
PATHWAY:TNF signaling pathway_Homo sapiens_hsa04668	UP
PATHWAY:Herpes simplex infection_Homo sapiens_hsa05168	UP
PATHWAY:Influenza A_Homo sapiens_hsa05164	UP
C2:KEGG_RIG_I_LIKE_RECEPTOR_SIGNALING_PATHWAY	UP
C2:KEGG_CYTOKINE_CYTOKINE_RECEPTOR_INTERACTION	UP
C2:KEGG_SYSTEMIC_LUPUS_ERYTHEMATOSUS	UP
C2:KEGG_VIRAL_MYOCARDITIS	UP
C2:KEGG_ERBB_SIGNALING_PATHWAY	UP
C2:KEGG_ANTIGEN_PROCESSING_AND_PRESENTATION	UP
C2:KEGG_INTESTINAL_IMMUNE_NETWORK_FOR_IGA_PRODUCTION	UP
C2:KEGG_AUTOIMMUNE_THYROID_DISEASE	UP
C2:KEGG_TYPE_I_DIABETES_MELLITUS	UP
C2:KEGG_GRAFT_VERSUS_HOST_DISEASE	UP
C2:KEGG_ALLOGRAFT_REJECTION	UP
PATHWAY:Staphylococcus aureus infection_Homo sapiens_hsa05150	UP
C2:KEGG_TYPE_II_DIABETES_MELLITUS	UP
C2:KEGG_ASTHMA	UP
C2:KEGG_T_CELL_RECEPTOR_SIGNALING_PATHWAY	UP
C2:KEGG_CELL_CYCLE	UP
C2:KEGG_EPITHELIAL_CELL_SIGNALING_IN_HELICOBACTER_PYLORI_INFECTION	UP
C2:KEGG_PROTEASOME	UP
C2:KEGG_MISMATCH_REPAIR	UP
C2:KEGG_HOMOLOGOUS_RECOMBINATION	UP
C2:KEGG_DNA_REPLICATION	UP
C2:KEGG_PROPANOATE_METABOLISM	DOWN
C2:KEGG_ASCORBATE_AND_ALDARATE_METABOLISM	DOWN
C2:KEGG_DRUG_METABOLISM_CYTOCHROME_P450	DOWN
C2:KEGG_PENTOSE_AND_GLUCURONATE_INTERCONVERSIONS	DOWN
C2:KEGG_VALINE_LEUCINE_AND_ISOLEUCINE_DEGRADATION	DOWN
C2:KEGG_OOCYTE_MEIOSIS	DOWN
C2:KEGG_MISMATCH_REPAIR	DOWN
C2:KEGG_HOMOLOGOUS_RECOMBINATION	DOWN
C2:KEGG_GLYCOLYSIS_GLUCONEOGENESIS	DOWN
C2:KEGG_PYRUVATE_METABOLISM	DOWN
C2:KEGG_DNA_REPLICATION	DOWN
C2:KEGG_METABOLISM_OF_XENOBIOTICS_BY_CYTOCHROME_P450	DOWN
C2:KEGG_CELL_CYCLE	DOWN
C2:KEGG_HUNTINGTONS_DISEASE	DOWN
C2:KEGG_BUTANOATE_METABOLISM	DOWN
C2:KEGG_GLUTATHIONE_METABOLISM	DOWN
C2:KEGG_FATTY_ACID_METABOLISM	DOWN
C2:KEGG_LYSOSOME	DOWN
C2:KEGG_PORPHYRIN_AND_CHLOROPHYLL_METABOLISM	DOWN
C2:KEGG_GLYCOSAMINOGLYCAN_DEGRADATION	DOWN
C2:KEGG_N_GLYCAN_BIOSYNTHESIS	DOWN
C2:KEGG_RNA_DEGRADATION	DOWN
C2:KEGG_BASE_EXCISION_REPAIR	DOWN
C2:KEGG_OXIDATIVE_PHOSPHORYLATION	DOWN
C2:KEGG_ALZHEIMERS_DISEASE	DOWN
C2:KEGG_RIBOSOME	DOWN
C2:KEGG_STEROID_BIOSYNTHESIS	DOWN
C2:KEGG_OTHER_GLYCAN_DEGRADATION	DOWN
C2:KEGG_PEROXISOME	DOWN
C2:KEGG_CITRATE_CYCLE_TCA_CYCLE	DOWN
C2:KEGG_TERPENOID_BACKBONE_BIOSYNTHESIS	DOWN
C2:KEGG_PENTOSE_PHOSPHATE_PATHWAY	DOWN
C2:KEGG_PARKINSONS_DISEASE	DOWN
C2:KEGG_BETA_ALANINE_METABOLISM	DOWN
C2:KEGG_ONE_CARBON_POOL_BY_FOLATE	DOWN
C2:KEGG_VIBRIO_CHOLERAE_INFECTION	DOWN
C2:KEGG_PROTEIN_EXPORT	DOWN
C2:KEGG_AMINO_SUGAR_AND_NUCLEOTIDE_SUGAR_METABOLISM	DOWN
C2:KEGG_STARCH_AND_SUCROSE_METABOLISM	DOWN
C2:KEGG_CARDIAC_MUSCLE_CONTRACTION	DOWN
C2:KEGG_FRUCTOSE_AND_MANNOSE_METABOLISM	DOWN
C2:KEGG_PROXIMAL_TUBULE_BICARBONATE_RECLAMATION	DOWN
C2:KEGG_GLYCEROPHOSPHOLIPID_METABOLISM	DOWN
C2:KEGG_AMINOACYL_TRNA_BIOSYNTHESIS	DOWN
C2:KEGG_RETINOL_METABOLISM	DOWN

### Sheet: Table S6
Table S6. Significantly (q<0.05, logFC >0.5) dysregulated KEGG pathways shared across samples collected from Calu-3 cells infected with SARS-Cov-2.
KEGG Pathway	UP/DOWN Regulated
C2:KEGG_CELL_ADHESION_MOLECULES_CAMS	UP
PATHWAY:Staphylococcus aureus infection_Homo sapiens_hsa05150	UP
PATHWAY:Hepatitis B_Homo sapiens_hsa05161	UP
PATHWAY:Osteoclast differentiation_Homo sapiens_hsa04380	UP
C2:KEGG_NATURAL_KILLER_CELL_MEDIATED_CYTOTOXICITY	UP
C2:KEGG_PRIMARY_IMMUNODEFICIENCY	UP
C2:KEGG_HEMATOPOIETIC_CELL_LINEAGE	UP
PATHWAY:Tuberculosis_Homo sapiens_hsa05152	UP
C2:KEGG_ANTIGEN_PROCESSING_AND_PRESENTATION	UP
PATHWAY:Leishmaniasis_Homo sapiens_hsa05140	UP
PATHWAY:Inflammatory bowel disease (IBD)_Homo sapiens_hsa05321	UP
C2:KEGG_GRAFT_VERSUS_HOST_DISEASE	UP
C2:KEGG_NOD_LIKE_RECEPTOR_SIGNALING_PATHWAY	UP
PATHWAY:Influenza A_Homo sapiens_hsa05164	UP
C2:KEGG_ALLOGRAFT_REJECTION	UP
PATHWAY:Rheumatoid arthritis_Homo sapiens_hsa05323	UP
C2:KEGG_TOLL_LIKE_RECEPTOR_SIGNALING_PATHWAY	UP
C2:KEGG_TYPE_I_DIABETES_MELLITUS	UP
C2:KEGG_JAK_STAT_SIGNALING_PATHWAY	UP
PATHWAY:Herpes simplex infection_Homo sapiens_hsa05168	UP
PATHWAY:Measles_Homo sapiens_hsa05162	UP
PATHWAY:TNF signaling pathway_Homo sapiens_hsa04668	UP
C2:KEGG_CYTOSOLIC_DNA_SENSING_PATHWAY	UP
C2:KEGG_CYTOKINE_CYTOKINE_RECEPTOR_INTERACTION	UP
C2:KEGG_RIG_I_LIKE_RECEPTOR_SIGNALING_PATHWAY	UP
C2:KEGG_BUTANOATE_METABOLISM	DOWN
C2:KEGG_PROPANOATE_METABOLISM	DOWN
C2:KEGG_VALINE_LEUCINE_AND_ISOLEUCINE_DEGRADATION	DOWN
C2:KEGG_DRUG_METABOLISM_CYTOCHROME_P450	DOWN
C2:KEGG_PYRUVATE_METABOLISM	DOWN
C2:KEGG_GLYCOLYSIS_GLUCONEOGENESIS	DOWN
C2:KEGG_CITRATE_CYCLE_TCA_CYCLE	DOWN
C2:KEGG_FATTY_ACID_METABOLISM	DOWN
C2:KEGG_METABOLISM_OF_XENOBIOTICS_BY_CYTOCHROME_P450	DOWN
C2:KEGG_ASCORBATE_AND_ALDARATE_METABOLISM	DOWN
C2:KEGG_N_GLYCAN_BIOSYNTHESIS	DOWN
C2:KEGG_PENTOSE_PHOSPHATE_PATHWAY	DOWN
C2:KEGG_PENTOSE_AND_GLUCURONATE_INTERCONVERSIONS	DOWN
C2:KEGG_FRUCTOSE_AND_MANNOSE_METABOLISM	DOWN
C2:KEGG_ALZHEIMERS_DISEASE	DOWN
C2:KEGG_PATHOGENIC_ESCHERICHIA_COLI_INFECTION	DOWN
C2:KEGG_RETINOL_METABOLISM	DOWN
C2:KEGG_PEROXISOME	DOWN
C2:KEGG_OOCYTE_MEIOSIS	DOWN
C2:KEGG_PROXIMAL_TUBULE_BICARBONATE_RECLAMATION	DOWN
C2:KEGG_PORPHYRIN_AND_CHLOROPHYLL_METABOLISM	DOWN
C2:KEGG_CARDIAC_MUSCLE_CONTRACTION	DOWN
C2:KEGG_HISTIDINE_METABOLISM	DOWN
C2:KEGG_STARCH_AND_SUCROSE_METABOLISM	DOWN
C2:KEGG_PARKINSONS_DISEASE	DOWN
C2:KEGG_GLUTATHIONE_METABOLISM	DOWN
PATHWAY:Chemical carcinogenesis_Homo sapiens_hsa05204	DOWN
C2:KEGG_DNA_REPLICATION	DOWN
C2:KEGG_LYSOSOME	DOWN
C2:KEGG_DRUG_METABOLISM_OTHER_ENZYMES	DOWN
C2:KEGG_ONE_CARBON_POOL_BY_FOLATE	DOWN
C2:KEGG_ARGININE_AND_PROLINE_METABOLISM	DOWN
C2:KEGG_AMINO_SUGAR_AND_NUCLEOTIDE_SUGAR_METABOLISM	DOWN
